# Hippocampal Transcriptome Profiling Reveals Common Disease Pathways in Chronic Hypoperfusion and Ageing

**DOI:** 10.1101/2020.11.21.392449

**Authors:** Sang-Ha Baik, Sharmelee Selvaraji, David Y. Fann, Dong-Gyu Jo, Deron R. Herr, Mitchell K.P. Lai, Christopher Li-Hsian Chen, Grant R. Drummond, Kah-Leong Lim, Christopher G. Sobey, Thiruma V. Arumugam

## Abstract

Vascular dementia (VaD) is a progressive cognitive impairment of vascular etiology. VaD is characterized by cerebral hypoperfusion, increased blood-brain barrier permeability and white matter lesions. An increased burden of VaD is expected due to rapidly aging populations. The hippocampus is particularly susceptible to hypoperfusion, and the resulting memory impairment may play a crucial role in VaD. Here we have investigated the hippocampal gene expression profile of young and old mice subjected to chronic cerebral hypoperfusion by bilateral common carotid artery stenosis (BCAS). Our data in sham-operated young and aged mice show the normal age-associated decline in cerebral blood flow and differential gene expression. BCAS and ageing caused broadly similar effects, however, BCAS-induced changes in hippocampal gene expression differed between young and aged mice. Specifically, transcriptomic analysis indicated that in comparison to young sham mice, many pathways altered by BCAS in young mice resembled those present in sham aged mice. Immunoblot analyses confirmed these findings. Finally, relative to young sham mice the cell type-specific profile of genes in both young BCAS and old sham animals further revealed common cell-specific genes. Our data provide a genetic-based molecular framework for chronic hypoperfusion-induced hippocampal damage and reveal common cellular signaling pathways likely to be important in the pathophysiology of VaD.
