## Supplementary material for "Hippocampal Transcriptome Profiling Reveals Common Disease Pathways in Chronic Hypoperfusion and Ageing": S.Table 1

### Sheet: Sheet1
Description	ID	Category	q-value
organelle inner membrane	GO:0019866	CC	1.86e-09
mitochondrial inner membrane	GO:0005743	CC	3.45e-09
mitochondrial membrane part	GO:0044455	CC	1.19e-05
mitochondrial protein complex	GO:0098798	CC	2.05e-05
inner mitochondrial membrane protein complex	GO:0098800	CC	2.9e-05
endoplasmic reticulum chaperone complex	GO:0034663	CC	2.9e-05
extracellular matrix	GO:0031012	CC	9.48e-05
protein folding	GO:0006457	BP	0.000115218
respiratory chain	GO:0070469	CC	0.000380155
actin cytoskeleton	GO:0015629	CC	0.000391277
smooth endoplasmic reticulum	GO:0005790	CC	0.000500421
myelin sheath	GO:0043209	CC	0.000500421
oxidoreductase activity, acting on NAD(P)H	GO:0016651	MF	0.000967544
proteasome core complex	GO:0005839	CC	0.00134695
oxidoreductase complex	GO:1990204	CC	0.00134695
basement membrane	GO:0005604	CC	0.00198963
threonine-type endopeptidase activity	GO:0004298	MF	0.00224739
threonine-type peptidase activity	GO:0070003	MF	0.00224739
NADH dehydrogenase (ubiquinone) activity	GO:0008137	MF	0.00224739
NADH dehydrogenase (quinone) activity	GO:0050136	MF	0.00224739
positive regulation of cell motility	GO:2000147	BP	0.00249636
positive regulation of cellular component movement	GO:0051272	BP	0.00249636
NADH dehydrogenase activity	GO:0003954	MF	0.00262552
positive regulation of cell migration	GO:0030335	BP	0.00267513
negative regulation of cytoskeleton organization	GO:0051494	BP	0.00279883
positive regulation of locomotion	GO:0040017	BP	0.00279883
actin filament binding	GO:0051015	MF	0.00407564
lipopolysaccharide binding	GO:0001530	MF	0.00407564
actin binding	GO:0003779	MF	0.00407564
unfolded protein binding	GO:0051082	MF	0.00407564
positive regulation of cellular protein localization	GO:1903829	BP	0.00604073
MHC protein complex	GO:0042611	CC	0.00651957
electron transport chain	GO:0022900	BP	0.00710923
nucleoside triphosphate metabolic process	GO:0009141	BP	0.00710923
purine nucleoside triphosphate metabolic process	GO:0009144	BP	0.00710923
purine ribonucleotide metabolic process	GO:0009150	BP	0.00710923
purine ribonucleoside triphosphate metabolic process	GO:0009205	BP	0.00710923
purine nucleotide metabolic process	GO:0006163	BP	0.00710923
chaperone-mediated protein folding	GO:0061077	BP	0.00751024
cortical actin cytoskeleton organization	GO:0030866	BP	0.00751024
ribonucleoside triphosphate metabolic process	GO:0009199	BP	0.00751024
ribonucleotide metabolic process	GO:0009259	BP	0.00823458
proteasome complex	GO:0000502	CC	0.00826994
endopeptidase complex	GO:1905369	CC	0.00826994
cellular component disassembly	GO:0022411	BP	0.00868909
extracellular matrix component	GO:0044420	CC	0.0088004
peptidase complex	GO:1905368	CC	0.0088004
actin-based cell projection	GO:0098858	CC	0.0088004
proteinaceous extracellular matrix	GO:0005578	CC	0.00886119
respiratory chain complex	GO:0098803	CC	0.00886875
proton-transporting ATP synthase complex	GO:0045259	CC	0.00909691
mitochondrial respiratory chain	GO:0005746	CC	0.0095234
intrinsic component of endoplasmic reticulum membrane	GO:0031227	CC	0.00953114
organellar large ribosomal subunit	GO:0000315	CC	0.00953114
mitochondrial large ribosomal subunit	GO:0005762	CC	0.00953114
growth factor binding	GO:0019838	MF	0.00962279
reactive oxygen species biosynthetic process	GO:1903409	BP	0.0104374
cortical cytoskeleton organization	GO:0030865	BP	0.0104374
ATP metabolic process	GO:0046034	BP	0.0104374
cellular response to organic cyclic compound	GO:0071407	BP	0.0104374
core promoter proximal region sequence-specific DNA binding	GO:0000987	MF	0.010648
regulation of reactive oxygen species biosynthetic process	GO:1903426	BP	0.0108993
cell-substrate junction	GO:0030055	CC	0.011859
core promoter proximal region DNA binding	GO:0001159	MF	0.0119946
ribose phosphate metabolic process	GO:0019693	BP	0.0123929
negative regulation of organelle organization	GO:0010639	BP	0.0123929
mitochondrial transport	GO:0006839	BP	0.0123929
response to steroid hormone	GO:0048545	BP	0.0126187
integral component of endoplasmic reticulum membrane	GO:0030176	CC	0.0128634
oxidoreductase activity, acting on NAD(P)H, quinone or similar compound as acceptor	GO:0016655	MF	0.0135648
purine ribonucleoside monophosphate metabolic process	GO:0009167	BP	0.0151562
nucleoside monophosphate metabolic process	GO:0009123	BP	0.0153459
purine nucleoside monophosphate metabolic process	GO:0009126	BP	0.0154806
DNA ligation	GO:0006266	BP	0.0155302
inorganic cation transmembrane transport	GO:0098662	BP	0.016134
ribonucleoside monophosphate metabolic process	GO:0009161	BP	0.0168142
purine nucleoside metabolic process	GO:0042278	BP	0.0172439
RNA polymerase II core promoter proximal region sequence-specific DNA binding	GO:0000978	MF	0.0174965
cation transmembrane transport	GO:0098655	BP	0.0177835
sensory organ morphogenesis	GO:0090596	BP	0.0177835
tissue homeostasis	GO:0001894	BP	0.0178062
cellular divalent inorganic cation homeostasis	GO:0072503	BP	0.0184688
macromolecular complex disassembly	GO:0032984	BP	0.0188517
focal adhesion	GO:0005925	CC	0.0190655
proton-transporting two-sector ATPase complex	GO:0016469	CC	0.0190655
zona pellucida receptor complex	GO:0002199	CC	0.0190655
NAD+ ADP-ribosyltransferase activity	GO:0003950	MF	0.0193107
endoplasmic reticulum lumen	GO:0005788	CC	0.01974
purine-containing compound metabolic process	GO:0072521	BP	0.0210747
reactive oxygen species metabolic process	GO:0072593	BP	0.0214242
transcription factor activity, RNA polymerase II core promoter proximal region sequence-specific binding	GO:0000982	MF	0.0214996
purine ribonucleoside metabolic process	GO:0046128	BP	0.0219538
mitochondrial proton-transporting ATP synthase complex	GO:0005753	CC	0.0219923
cell-substrate adherens junction	GO:0005924	CC	0.0224907
organelle envelope lumen	GO:0031970	CC	0.0227212
positive regulation of developmental growth	GO:0048639	BP	0.0242061
positive regulation of growth	GO:0045927	BP	0.0242061
nuclear outer membrane-endoplasmic reticulum membrane network	GO:0042175	CC	0.0245276
proton-transporting ATP synthase complex, coupling factor F(o)	GO:0045263	CC	0.0245276
COP9 signalosome	GO:0008180	CC	0.0253372
regulation of homeostatic process	GO:0032844	BP	0.02669
cluster of actin-based cell projections	GO:0098862	CC	0.0279362
anatomical structure homeostasis	GO:0060249	BP	0.0280044
rough endoplasmic reticulum	GO:0005791	CC	0.0283406
cortical cytoskeleton	GO:0030863	CC	0.0283406
endoplasmic reticulum membrane	GO:0005789	CC	0.0283406
divalent inorganic cation homeostasis	GO:0072507	BP	0.0285701
respiratory electron transport chain	GO:0022904	BP	0.0285701
mitochondrial intermembrane space	GO:0005758	CC	0.0293093
mitochondrial respiratory chain complex I	GO:0005747	CC	0.0293093
NADH dehydrogenase complex	GO:0030964	CC	0.0293093
respiratory chain complex I	GO:0045271	CC	0.0293093
integral component of mitochondrial membrane	GO:0032592	CC	0.0298865
transcriptional activator activity, RNA polymerase II core promoter proximal region sequence-specific binding	GO:0001077	MF	0.030737
phagocytosis	GO:0006909	BP	0.0310007
cellular respiration	GO:0045333	BP	0.0310007
energy derivation by oxidation of organic compounds	GO:0015980	BP	0.03159
ribonucleoside metabolic process	GO:0009119	BP	0.0318819
cell-cell adherens junction	GO:0005913	CC	0.0324756
actin filament organization	GO:0007015	BP	0.0337842
cellular calcium ion homeostasis	GO:0006874	BP	0.0380545
osteoblast differentiation	GO:0001649	BP	0.038514
nucleoside metabolic process	GO:0009116	BP	0.038514
intrinsic component of mitochondrial membrane	GO:0098573	CC	0.0390654
actin filament	GO:0005884	CC	0.039497
side of membrane	GO:0098552	CC	0.039497
ossification	GO:0001503	BP	0.040237
response to glucocorticoid	GO:0051384	BP	0.040237
regulation of bone resorption	GO:0045124	BP	0.040237
lamellipodium	GO:0030027	CC	0.0409273
negative regulation of smoothened signaling pathway	GO:0045879	BP	0.0425189
regulation of triglyceride biosynthetic process	GO:0010866	BP	0.0425659
proton-transporting two-sector ATPase complex, proton-transporting domain	GO:0033177	CC	0.0432424
messenger ribonucleoprotein complex	GO:1990124	CC	0.0436403
generation of precursor metabolites and energy	GO:0006091	BP	0.0448297
regulation of cytoskeleton organization	GO:0051493	BP	0.0448297
cell fate determination	GO:0001709	BP	0.0458888
cell cortex part	GO:0044448	CC	0.0476455
cell redox homeostasis	GO:0045454	BP	0.0487148
heat shock protein binding	GO:0031072	MF	0.0489416
acetyl-CoA biosynthetic process	GO:0006085	BP	0.0490186
sarcoplasmic reticulum	GO:0016529	CC	0.0492438
sarcoplasm	GO:0016528	CC	0.0495377
filopodium	GO:0030175	CC	0.0495377
palate development	GO:0060021	BP	0.049593
