## Supplementary material for "Hippocampal Transcriptome Profiling Reveals Common Disease Pathways in Chronic Hypoperfusion and Ageing": S.Table 4

### Sheet: Sheet1
Description	ID	q-value	geneID	Count
MAPK signaling pathway	mmu04010	0.00239616	Gna12/Cacna1e/Hspa1l/Gadd45b/Fos/Gadd45g/Rasgrf2/Cacna2d3/Nr4a1/Cacna1h/Dusp1/Pdgfrb/Fgfr2/Ikbkb/Pla2g3/Ntf3/Prkca/Prkcb/Fgfr3/Cacnb2/Mapk3	21
Gastric acid secretion	mmu04971	0.00249034	Car2/Itpr2/Gnai2/Plcb2/Kcnj2/Chrm3/Sstr2/Prkca/Ezr/Prkcb	10
Long-term depression	mmu04730	0.00775283	Gna12/Itpr2/Ryr1/Gnai2/Pla2g3/Plcb2/Prkca/Prkcb/Mapk3	9
Regulation of actin cytoskeleton	mmu04810	0.0112722	Gna12/Itgb4/Iqgap2/Pdgfrb/Fn1/Gsn/Nckap1/Fgfr2/Itga11/Itga9/Chrm4/Chrm3/Ezr/Fgfr3/Mapk3/Chrm5	16
Calcium signaling pathway	mmu04020	0.0137679	Cacna1e/Plcg1/Cacna1h/Pdgfrb/Phkg1/Itpr2/Ryr1/Phka1/Drd5/Plcb2/Chrm3/Prkca/Prkcb/Chrm5	14
Axon guidance	mmu04360	0.0262749	Efnb3/Sema6a/Slit1/Epha7/Sema3c/Plxna4/Srgap3/Gnai2/Epha6/Mapk3/Sema3e	11
