## Supplementary material for "Hippocampal Transcriptome Profiling Reveals Common Disease Pathways in Chronic Hypoperfusion and Ageing": S.Table 5

### Sheet: Sheet1
Description	ID	Category	q-value
cellular response to growth factor stimulus	GO:0071363	BP	0.00767907
positive regulation of endothelial cell migration	GO:0010595	BP	0.00767907
regulation of endothelial cell migration	GO:0010594	BP	0.00914937
endothelial cell migration	GO:0043542	BP	0.00914937
positive regulation of neuron death	GO:1901216	BP	0.00914937
posttranscriptional regulation of gene expression	GO:0010608	BP	0.00914937
regulation of cell morphogenesis	GO:0022604	BP	0.00914937
protein serine/threonine kinase activity	GO:0004674	MF	0.0158006
negative regulation of protein phosphorylation	GO:0001933	BP	0.0238664
modulation of synaptic transmission	GO:0050804	BP	0.0238664
postsynapse	GO:0098794	CC	0.026809
negative regulation of protein modification process	GO:0031400	BP	0.0294452
regulation of cellular amide metabolic process	GO:0034248	BP	0.0294452
regulation of mitochondrial fission	GO:0090140	BP	0.0339024
negative regulation of phosphorylation	GO:0042326	BP	0.0487379
