## Supplementary material for "Hippocampal Transcriptome Profiling Reveals Common Disease Pathways in Chronic Hypoperfusion and Ageing": S.Table 6

### Sheet: A. Downregulated
Gene name	Gene ID	Gene description
Luzp1	ENSMUSG00000001089	family_with_sequence_similarity_212_member_B
Chordc1	ENSMUSG00000001774	aggrecan
Siae	ENSMUSG00000001942	phospholipase_A2_group_XVI
Celf2	ENSMUSG00000002107	aggrecan
Slc25a42	ENSMUSG00000002346	phospholipase_A2_group_XVI
Hltf	ENSMUSG00000002428	CDC42_effector_protein_(Rho_GTPase_binding)_4
Plin4	ENSMUSG00000002831	oligodendrocytic_myelin_paranodal_and_inner_loop_protein
Zfp81	ENSMUSG00000003929	predicted_gene_28064
Cacna1e	ENSMUSG00000004110	aggrecan
9330159F19Rik	ENSMUSG00000004360	#N/A
Usp40	ENSMUSG00000005501	phospholipase_A2_group_XVI
Cers4	ENSMUSG00000008206	aggrecan
Cbx5	ENSMUSG00000009575	aggrecan
Kcnq2	ENSMUSG00000016346	family_with_sequence_similarity_212_member_B
Plcg1	ENSMUSG00000016933	oligodendrocytic_myelin_paranodal_and_inner_loop_protein
Atad5	ENSMUSG00000017550	aggrecan
Med1	ENSMUSG00000018160	family_with_sequence_similarity_212_member_B
Ksr1	ENSMUSG00000018334	family_with_sequence_similarity_212_member_B
Il12rb2	ENSMUSG00000018341	CDC42_effector_protein_(Rho_GTPase_binding)_4
Hsp90b1	ENSMUSG00000020048	CDC42_effector_protein_(Rho_GTPase_binding)_4
Helb	ENSMUSG00000020228	CDC42_effector_protein_(Rho_GTPase_binding)_4
Canx	ENSMUSG00000020368	aggrecan
Fam114a2	ENSMUSG00000020523	CDC42_effector_protein_(Rho_GTPase_binding)_4
Trib2	ENSMUSG00000020601	phospholipase_A2_group_XVI
Tlk2	ENSMUSG00000020694	phospholipase_A2_group_XVI
Nrde2	ENSMUSG00000021179	family_with_sequence_similarity_212_member_B
Ppp4r4	ENSMUSG00000021209	oligodendrocytic_myelin_paranodal_and_inner_loop_protein
Mlh3	ENSMUSG00000021245	family_with_sequence_similarity_212_member_B
Lman2	ENSMUSG00000021484	family_with_sequence_similarity_212_member_B
Iqgap2	ENSMUSG00000021676	CDC42_effector_protein_(Rho_GTPase_binding)_4
Crhbp	ENSMUSG00000021680	aggrecan
Fst	ENSMUSG00000021765	CDC42_effector_protein_(Rho_GTPase_binding)_4
Cacna2d3	ENSMUSG00000021991	aggrecan
Pdzd2	ENSMUSG00000022197	oligodendrocytic_myelin_paranodal_and_inner_loop_protein
Srl	ENSMUSG00000022519	phospholipase_A2_group_XVI
5330426P16Rik	ENSMUSG00000022639	#N/A
Zbtb20	ENSMUSG00000022708	phospholipase_A2_group_XVI
Slc4a8	ENSMUSG00000023032	phospholipase_A2_group_XVI
Gtpbp2	ENSMUSG00000023952	CDC42_effector_protein_(Rho_GTPase_binding)_4
Strn	ENSMUSG00000024077	phospholipase_A2_group_XVI
Cacna1h	ENSMUSG00000024112	aggrecan
Nedd4l	ENSMUSG00000024589	family_with_sequence_similarity_212_member_B
Pdgfrb	ENSMUSG00000024620	oligodendrocytic_myelin_paranodal_and_inner_loop_protein
Ptprj	ENSMUSG00000025314	oligodendrocytic_myelin_paranodal_and_inner_loop_protein
Ccnt2	ENSMUSG00000026349	aggrecan
Lct	ENSMUSG00000026354	family_with_sequence_similarity_212_member_B
Nfasc	ENSMUSG00000026442	family_with_sequence_similarity_212_member_B
Ralgps2	ENSMUSG00000026594	oligodendrocytic_myelin_paranodal_and_inner_loop_protein
Atf6	ENSMUSG00000026663	aggrecan
Rgs5	ENSMUSG00000026678	oligodendrocytic_myelin_paranodal_and_inner_loop_protein
Slx4ip	ENSMUSG00000027281	phospholipase_A2_group_XVI
Skil	ENSMUSG00000027660	phospholipase_A2_group_XVI
Ppm1l	ENSMUSG00000027784	oligodendrocytic_myelin_paranodal_and_inner_loop_protein
Dclk1	ENSMUSG00000027797	aggrecan
Slc6a17	ENSMUSG00000027894	phospholipase_A2_group_XVI
Trim2	ENSMUSG00000027993	phospholipase_A2_group_XVI
Rngtt	ENSMUSG00000028274	oligodendrocytic_myelin_paranodal_and_inner_loop_protein
Cachd1	ENSMUSG00000028532	aggrecan
Ago3	ENSMUSG00000028842	aggrecan
Prkag2	ENSMUSG00000028944	oligodendrocytic_myelin_paranodal_and_inner_loop_protein
Per3	ENSMUSG00000028957	oligodendrocytic_myelin_paranodal_and_inner_loop_protein
Sorcs2	ENSMUSG00000029093	phospholipase_A2_group_XVI
Cdc7	ENSMUSG00000029283	aggrecan
Hsph1	ENSMUSG00000029657	CDC42_effector_protein_(Rho_GTPase_binding)_4
Plxna4	ENSMUSG00000029765	oligodendrocytic_myelin_paranodal_and_inner_loop_protein
Arl8b	ENSMUSG00000030105	aggrecan
Abcc9	ENSMUSG00000030249	ATP-binding_cassette_sub-family_C_(CFTR/MRP)_member_9
Srgap3	ENSMUSG00000030257	phospholipase_A2_group_XVI
Zfp719	ENSMUSG00000030469	predicted_gene_28064
Acan	ENSMUSG00000030607	aggrecan
Pgm2l1	ENSMUSG00000030729	oligodendrocytic_myelin_paranodal_and_inner_loop_protein
Ikbkb	ENSMUSG00000031537	CDC42_effector_protein_(Rho_GTPase_binding)_4
Gpr83	ENSMUSG00000031932	CDC42_effector_protein_(Rho_GTPase_binding)_4
Abcb10	ENSMUSG00000031974	#N/A
Rab27a	ENSMUSG00000032202	oligodendrocytic_myelin_paranodal_and_inner_loop_protein
Itga11	ENSMUSG00000032243	CDC42_effector_protein_(Rho_GTPase_binding)_4
Rbfox2	ENSMUSG00000033565	oligodendrocytic_myelin_paranodal_and_inner_loop_protein
Exoc6b	ENSMUSG00000033769	CDC42_effector_protein_(Rho_GTPase_binding)_4
Wbscr17	ENSMUSG00000034040	phospholipase_A2_group_XVI
Hdlbp	ENSMUSG00000034088	CDC42_effector_protein_(Rho_GTPase_binding)_4
Atp2c2	ENSMUSG00000034112	aggrecan
Ppm1h	ENSMUSG00000034613	oligodendrocytic_myelin_paranodal_and_inner_loop_protein
Acot11	ENSMUSG00000034853	aggrecan
Ap2b1	ENSMUSG00000035152	aggrecan
Tanc1	ENSMUSG00000035168	phospholipase_A2_group_XVI
Ror1	ENSMUSG00000035305	oligodendrocytic_myelin_paranodal_and_inner_loop_protein
Arhgap26	ENSMUSG00000036452	aggrecan
Kirrel2	ENSMUSG00000036915	family_with_sequence_similarity_212_member_B
Slc24a2	ENSMUSG00000037996	phospholipase_A2_group_XVI
Sbno1	ENSMUSG00000038095	oligodendrocytic_myelin_paranodal_and_inner_loop_protein
Zmynd8	ENSMUSG00000039671	predicted_gene_28064
Hip1	ENSMUSG00000039959	CDC42_effector_protein_(Rho_GTPase_binding)_4
Plcb2	ENSMUSG00000040061	oligodendrocytic_myelin_paranodal_and_inner_loop_protein
Mettl11b	ENSMUSG00000040113	family_with_sequence_similarity_212_member_B
Fmo2	ENSMUSG00000040170	CDC42_effector_protein_(Rho_GTPase_binding)_4
Iqcc	ENSMUSG00000040795	CDC42_effector_protein_(Rho_GTPase_binding)_4
Atg2b	ENSMUSG00000041341	aggrecan
Kcnj2	ENSMUSG00000041695	family_with_sequence_similarity_212_member_B
Clspn	ENSMUSG00000042489	aggrecan
Kcna4	ENSMUSG00000042604	family_with_sequence_similarity_212_member_B
Zc3h6	ENSMUSG00000042851	zinc_finger_and_BTB_domain_containing_40
Chrm3	ENSMUSG00000046159	aggrecan
B430212C06Rik	ENSMUSG00000046415	aggrecan
Hrk	ENSMUSG00000046607	CDC42_effector_protein_(Rho_GTPase_binding)_4
Cdh19	ENSMUSG00000047216	aggrecan
Kcna1	ENSMUSG00000047976	potassium_voltage-gated_channel_shaker-related_subfamily_member_1
Fam212b	ENSMUSG00000048458	CDC42_effector_protein_(Rho_GTPase_binding)_4
Acap2	ENSMUSG00000049076	aggrecan
Scn3b	ENSMUSG00000049281	oligodendrocytic_myelin_paranodal_and_inner_loop_protein
Sorl1	ENSMUSG00000049313	phospholipase_A2_group_XVI
Prkca	ENSMUSG00000050965	oligodendrocytic_myelin_paranodal_and_inner_loop_protein
Pcmtd1	ENSMUSG00000051285	oligodendrocytic_myelin_paranodal_and_inner_loop_protein
Map1b	ENSMUSG00000052727	family_with_sequence_similarity_212_member_B
Prkcb	ENSMUSG00000052889	oligodendrocytic_myelin_paranodal_and_inner_loop_protein
Ctif	ENSMUSG00000052928	aggrecan
Hunk	ENSMUSG00000053414	CDC42_effector_protein_(Rho_GTPase_binding)_4
Ggcx	ENSMUSG00000053460	CDC42_effector_protein_(Rho_GTPase_binding)_4
Shisa7	ENSMUSG00000053550	shisa_family_member_7
Shisa6	ENSMUSG00000053930	oligodendrocytic_myelin_paranodal_and_inner_loop_protein
Nt5dc3	ENSMUSG00000054027	family_with_sequence_similarity_212_member_B
Lrrc8c	ENSMUSG00000054720	family_with_sequence_similarity_212_member_B
Epha6	ENSMUSG00000055540	CDC42_effector_protein_(Rho_GTPase_binding)_4
Cacnb2	ENSMUSG00000057914	aggrecan
2610008E11Rik	ENSMUSG00000060301	#N/A
Zbtb40	ENSMUSG00000060862	zinc_finger_and_BTB_domain_containing_40
Zfp143	ENSMUSG00000061079	zinc_finger_protein_143
Zfp599	ENSMUSG00000062794	predicted_gene_28064
Sorcs3	ENSMUSG00000063434	phospholipase_A2_group_XVI
Sema3e	ENSMUSG00000063531	oligodendrocytic_myelin_paranodal_and_inner_loop_protein
Ubr4	ENSMUSG00000066036	phospholipase_A2_group_XVI
Lgi1	ENSMUSG00000067242	family_with_sequence_similarity_212_member_B
D430041D05Rik	ENSMUSG00000068373	aggrecan
9230112E08Rik	ENSMUSG00000070461	#N/A
Fam217b	ENSMUSG00000070476	CDC42_effector_protein_(Rho_GTPase_binding)_4
Rasal2	ENSMUSG00000070565	oligodendrocytic_myelin_paranodal_and_inner_loop_protein
Peak1	ENSMUSG00000074305	oligodendrocytic_myelin_paranodal_and_inner_loop_protein
Gm10699	ENSMUSG00000074461	CDC42_effector_protein_(Rho_GTPase_binding)_4
Gm11627	ENSMUSG00000078640	CDC42_effector_protein_(Rho_GTPase_binding)_4
Gm14827	ENSMUSG00000084904	CDC42_effector_protein_(Rho_GTPase_binding)_4
8030453O22Rik	ENSMUSG00000085058	#N/A
Wipf3	ENSMUSG00000086040	phospholipase_A2_group_XVI
1110002E22Rik	ENSMUSG00000090066	#N/A
Gm5141	ENSMUSG00000091183	CDC42_effector_protein_(Rho_GTPase_binding)_4
Tmem181b-ps	ENSMUSG00000096780	phospholipase_A2_group_XVI

### Sheet: B. Upregulated
Txnrd3	ENSMUSG00000000811	phospholipase_A2_group_XVI
Mmp14	ENSMUSG00000000957	family_with_sequence_similarity_212_member_B
S100a6	ENSMUSG00000001025	oligodendrocytic_myelin_paranodal_and_inner_loop_protein
Aif1l	ENSMUSG00000001864	aggrecan
Klf4	ENSMUSG00000003032	family_with_sequence_similarity_212_member_B
Fosb	ENSMUSG00000003545	CDC42_effector_protein_(Rho_GTPase_binding)_4
Hap1	ENSMUSG00000006930	CDC42_effector_protein_(Rho_GTPase_binding)_4
Sertad1	ENSMUSG00000008384	oligodendrocytic_myelin_paranodal_and_inner_loop_protein
2310007L24Rik	ENSMUSG00000009210	#N/A
Gadd45b	ENSMUSG00000015312	CDC42_effector_protein_(Rho_GTPase_binding)_4
Kctd5	ENSMUSG00000016946	family_with_sequence_similarity_212_member_B
Pdk4	ENSMUSG00000019577	oligodendrocytic_myelin_paranodal_and_inner_loop_protein
Fabp7	ENSMUSG00000019874	CDC42_effector_protein_(Rho_GTPase_binding)_4
Arsg	ENSMUSG00000020604	aggrecan
Mif4gd	ENSMUSG00000020743	family_with_sequence_similarity_212_member_B
Aspa	ENSMUSG00000020774	aggrecan
Per1	ENSMUSG00000020893	oligodendrocytic_myelin_paranodal_and_inner_loop_protein
Nfkbia	ENSMUSG00000021025	family_with_sequence_similarity_212_member_B
Ngb	ENSMUSG00000021032	family_with_sequence_similarity_212_member_B
Pygl	ENSMUSG00000021069	oligodendrocytic_myelin_paranodal_and_inner_loop_protein
Fos	ENSMUSG00000021250	CDC42_effector_protein_(Rho_GTPase_binding)_4
Pxdc1	ENSMUSG00000021411	oligodendrocytic_myelin_paranodal_and_inner_loop_protein
Gadd45g	ENSMUSG00000021453	CDC42_effector_protein_(Rho_GTPase_binding)_4
Fancc	ENSMUSG00000021461	CDC42_effector_protein_(Rho_GTPase_binding)_4
Cmbl	ENSMUSG00000022235	aggrecan
Cela1	ENSMUSG00000023031	aggrecan
Nr4a1	ENSMUSG00000023034	family_with_sequence_similarity_212_member_B
Trip6	ENSMUSG00000023348	phospholipase_A2_group_XVI
Mpc1	ENSMUSG00000023861	family_with_sequence_similarity_212_member_B
Sik1	ENSMUSG00000024042	phospholipase_A2_group_XVI
Dusp1	ENSMUSG00000024190	aggrecan
Ring1	ENSMUSG00000024325	oligodendrocytic_myelin_paranodal_and_inner_loop_protein
Spata24	ENSMUSG00000024352	phospholipase_A2_group_XVI
Ehbp1l1	ENSMUSG00000024937	aggrecan
Maged2	ENSMUSG00000025268	family_with_sequence_similarity_212_member_B
Rftn2	ENSMUSG00000025978	oligodendrocytic_myelin_paranodal_and_inner_loop_protein
Coq10b	ENSMUSG00000025981	aggrecan
4933407L21Rik	ENSMUSG00000026224	#N/A
Efhd1	ENSMUSG00000026255	aggrecan
Atf3	ENSMUSG00000026628	aggrecan
Fam129b	ENSMUSG00000026796	CDC42_effector_protein_(Rho_GTPase_binding)_4
Gpsm1	ENSMUSG00000026930	CDC42_effector_protein_(Rho_GTPase_binding)_4
Hdc	ENSMUSG00000027360	CDC42_effector_protein_(Rho_GTPase_binding)_4
Cyr61	ENSMUSG00000028195	aggrecan
Plk3	ENSMUSG00000028680	oligodendrocytic_myelin_paranodal_and_inner_loop_protein
Trnau1ap	ENSMUSG00000028898	phospholipase_A2_group_XVI
Padi2	ENSMUSG00000028927	oligodendrocytic_myelin_paranodal_and_inner_loop_protein
Errfi1	ENSMUSG00000028967	CDC42_effector_protein_(Rho_GTPase_binding)_4
Rbks	ENSMUSG00000029136	oligodendrocytic_myelin_paranodal_and_inner_loop_protein
Mmab	ENSMUSG00000029575	family_with_sequence_similarity_212_member_B
Rasl11a	ENSMUSG00000029641	oligodendrocytic_myelin_paranodal_and_inner_loop_protein
Scnn1a	ENSMUSG00000030340	oligodendrocytic_myelin_paranodal_and_inner_loop_protein
Cd9	ENSMUSG00000030342	aggrecan
Bcl7c	ENSMUSG00000030814	aggrecan
Rbm3	ENSMUSG00000031167	oligodendrocytic_myelin_paranodal_and_inner_loop_protein
Haus7	ENSMUSG00000031371	CDC42_effector_protein_(Rho_GTPase_binding)_4
Plat	ENSMUSG00000031538	oligodendrocytic_myelin_paranodal_and_inner_loop_protein
Pdgfrl	ENSMUSG00000031595	oligodendrocytic_myelin_paranodal_and_inner_loop_protein
Smad1	ENSMUSG00000031681	phospholipase_A2_group_XVI
Pllp	ENSMUSG00000031775	oligodendrocytic_myelin_paranodal_and_inner_loop_protein
2310022B05Rik	ENSMUSG00000031983	#N/A
Tmprss5	ENSMUSG00000032268	phospholipase_A2_group_XVI
Gnai2	ENSMUSG00000032562	CDC42_effector_protein_(Rho_GTPase_binding)_4
Klhdc8b	ENSMUSG00000032609	family_with_sequence_similarity_212_member_B
Gpr19	ENSMUSG00000032641	CDC42_effector_protein_(Rho_GTPase_binding)_4
Slc8b1	ENSMUSG00000032754	phospholipase_A2_group_XVI
Ilvbl	ENSMUSG00000032763	CDC42_effector_protein_(Rho_GTPase_binding)_4
Slc16a1	ENSMUSG00000032902	phospholipase_A2_group_XVI
Asic4	ENSMUSG00000033007	aggrecan
Lpcat2	ENSMUSG00000033192	family_with_sequence_similarity_212_member_B
S100b	ENSMUSG00000033208	oligodendrocytic_myelin_paranodal_and_inner_loop_protein
BC026585	ENSMUSG00000033488	aggrecan
Pik3ip1	ENSMUSG00000034614	oligodendrocytic_myelin_paranodal_and_inner_loop_protein
Arl4d	ENSMUSG00000034936	aggrecan
Plk5	ENSMUSG00000035486	oligodendrocytic_myelin_paranodal_and_inner_loop_protein
Pim3	ENSMUSG00000035828	oligodendrocytic_myelin_paranodal_and_inner_loop_protein
C1ql2	ENSMUSG00000036907	aggrecan
Tspan15	ENSMUSG00000037031	phospholipase_A2_group_XVI
Arid5a	ENSMUSG00000037447	aggrecan
Aspg	ENSMUSG00000037686	aggrecan
Tspan14	ENSMUSG00000037824	phospholipase_A2_group_XVI
Egr2	ENSMUSG00000037868	aggrecan
1110007C09Rik	ENSMUSG00000037960	#N/A
Egr1	ENSMUSG00000038418	aggrecan
Med30	ENSMUSG00000038622	family_with_sequence_similarity_212_member_B
Lpar1	ENSMUSG00000038668	family_with_sequence_similarity_212_member_B
Fam117a	ENSMUSG00000038893	CDC42_effector_protein_(Rho_GTPase_binding)_4
Txndc5	ENSMUSG00000038991	phospholipase_A2_group_XVI
Zfp503	ENSMUSG00000039081	predicted_gene_28064
Lap3	ENSMUSG00000039682	family_with_sequence_similarity_212_member_B
Eml2	ENSMUSG00000040811	CDC42_effector_protein_(Rho_GTPase_binding)_4
Prkd2	ENSMUSG00000041187	oligodendrocytic_myelin_paranodal_and_inner_loop_protein
Cdc42ep4	ENSMUSG00000041598	aggrecan
Mbp	ENSMUSG00000041607	family_with_sequence_similarity_212_member_B
Ccdc60	ENSMUSG00000043913	aggrecan
Sox3	ENSMUSG00000045179	phospholipase_A2_group_XVI
Cirbp	ENSMUSG00000045193	aggrecan
Odf3b	ENSMUSG00000047394	kallikrein_related-peptidase_6
Palm3	ENSMUSG00000047986	oligodendrocytic_myelin_paranodal_and_inner_loop_protein
Tmem252	ENSMUSG00000048572	phospholipase_A2_group_XVI
Insc	ENSMUSG00000048782	CDC42_effector_protein_(Rho_GTPase_binding)_4
Opalin	ENSMUSG00000050121	oligodendrocytic_myelin_paranodal_and_inner_loop_protein
Irf2bp2	ENSMUSG00000051495	CDC42_effector_protein_(Rho_GTPase_binding)_4
Krt9	ENSMUSG00000051617	family_with_sequence_similarity_212_member_B
Junb	ENSMUSG00000052837	CDC42_effector_protein_(Rho_GTPase_binding)_4
Cnn3	ENSMUSG00000053931	aggrecan
Msi1	ENSMUSG00000054256	family_with_sequence_similarity_212_member_B
Gpc3	ENSMUSG00000055653	CDC42_effector_protein_(Rho_GTPase_binding)_4
Prr18	ENSMUSG00000055945	oligodendrocytic_myelin_paranodal_and_inner_loop_protein
Lig1	ENSMUSG00000056394	family_with_sequence_similarity_212_member_B
A730036I17Rik	ENSMUSG00000056738	#N/A
0610040J01Rik	ENSMUSG00000060512	#N/A
Pla2g16	ENSMUSG00000060675	oligodendrocytic_myelin_paranodal_and_inner_loop_protein
Mapk3	ENSMUSG00000063065	family_with_sequence_similarity_212_member_B
Lrrc43	ENSMUSG00000063409	family_with_sequence_similarity_212_member_B
Tmem100	ENSMUSG00000069763	phospholipase_A2_group_XVI
Etnk2	ENSMUSG00000070644	CDC42_effector_protein_(Rho_GTPase_binding)_4
Egr4	ENSMUSG00000071341	aggrecan
Plekhf1	ENSMUSG00000074170	oligodendrocytic_myelin_paranodal_and_inner_loop_protein
S100a16	ENSMUSG00000074457	oligodendrocytic_myelin_paranodal_and_inner_loop_protein
2410006H16Rik	ENSMUSG00000086841	#N/A
Rbm12	ENSMUSG00000089824	oligodendrocytic_myelin_paranodal_and_inner_loop_protein
0610040B10Rik	ENSMUSG00000089889	#N/A
Gm16006	ENSMUSG00000090002	CDC42_effector_protein_(Rho_GTPase_binding)_4
Rnaset2a	ENSMUSG00000095687	oligodendrocytic_myelin_paranodal_and_inner_loop_protein
Gm26721	ENSMUSG00000096943	CDC42_effector_protein_(Rho_GTPase_binding)_4
Gm10687	ENSMUSG00000097617	CDC42_effector_protein_(Rho_GTPase_binding)_4
Gm10561	ENSMUSG00000097649	CDC42_effector_protein_(Rho_GTPase_binding)_4
RP23-226D9.5	ENSMUSG00000100789	oligodendrocytic_myelin_paranodal_and_inner_loop_protein
RP24-531B21.1	ENSMUSG00000100837	oligodendrocytic_myelin_paranodal_and_inner_loop_protein
